# Predicting murine age across tissues and cell types using single cell transcriptome data

**DOI:** 10.1101/2022.10.19.512922

**Authors:** Janis Frederick Neumann, Ana Carolina Leote, Meike Liersch, Andreas Beyer

## Abstract

Molecular aging clocks utilize high-dimensional profiling data to predict the chronological or biological age of individuals. While this approach has proven successful across a wide range of species and tissues, the potential of using single-cell molecular profiling data for age prediction remains to be fully explored. Here, we demonstrate that aging clocks based on single-cell RNA-sequencing (scRNA-seq) data enable studying aging effects for different cell types in the same organ and for similar cell types across organs. We utilize mouse single-cell RNA-Seq data to train molecular aging clocks that distinguish between cells of young and old mice using two models: a first model trained specifically to predict the age of B cells and a second one predicting age across 70 cell types from 14 tissues.

We evaluated Elastic Net regression and two tree-based machine learning methods, Random Forest and XGBoost, as well as three distinct methods of transforming the measured gene expression values. Our models proved to be transferable to independent individuals and tissues that were not used for model training, reaching an accuracy of over 90%. A single-cell molecular aging clock trained on B cells from the spleen was capable of correctly classifying the age of almost 95% of all B cells in different organs. This finding suggests common molecular aging processes for B cells, independent of their site of residence. Further, our aging models identified several aging markers involved in translation and formation of the cytoskeleton, suggesting that these fundamental cellular processes are affected by aging independent of the cell type. Beyond showing that it is possible to train highly accurate and transferable models of aging on single-cell transcriptomics data, our work opens up the possibility of studying global as well as cell-type-specific effects of age on the molecular state of a cell.

**Graphical Abstract:** 
