## Supplemental Table 1 for "Predicting murine age across tissues and cell types using single cell transcriptome data"

### Sheet: B-cell clock folds
Mouse ID	Age group	Sex	Spleen cells	Fat tissue cells	Limb muscle cells	Liver cells	Lung Cells	In folds	Out of fold
3_8_M	young	male	249	55	19		6	2021-02-03	1
3_9_M	young	male	121	118	8	6	3	2021-02-03	1
3_10_M	young	male	171	56	22		2	2021-01-02	3
3_11_M	young	male	247	73	7	28	3	2021-01-03	2
3_38_F	young	female	223	84	2		14	2021-01-03	2
3_39_F	young	female	237	85	12		27	2021-01-02	3
18_45_M	old	male	272	128	25	15	50	2021-01-03	2
18_47_F	old	female	253	186	18		5	2021-02-03	1
18_53_M	old	male	270	91	18	13	13	2021-01-02	3
24_58_M	old	male	271	140	6	22	12	2021-01-03	2
24_59_M	old	male	116	98	12	35	22	2021-02-03	1
24_60_M	old	male	268	125	24		31	2021-01-02	3
24_61_M	old	male	140	80	4		79	2021-02-03	1
