## Supplemental Table 2 for "Predicting murine age across tissues and cell types using single cell transcriptome data"

### Sheet: Cross-tissue clock data
Mouse_ID	Age Group	Tissue	Sex	Training Samples	Test Samples
3_10_M	Bladder	male	young	292	35
3_10_M	Brain_Myeloid	male	young	889	109
3_10_M	Kidney	male	young	53	4
3_10_M	Large_Intestine	male	young	455	45
3_10_M	Limb_Muscle	male	young	81	8
3_10_M	Lung	male	young	103	14
3_10_M	Spleen	male	young	174	18
3_10_M	Tongue	male	young	296	37
3_10_M	Trachea	male	young	224	26
3_39_F	Bladder	female	young	78	6
3_39_F	Brain_Myeloid	female	young	766	84
3_39_F	Kidney	female	young	60	8
3_39_F	Large_Intestine	female	young	706	69
3_39_F	Limb_Muscle	female	young	181	20
3_39_F	Lung	female	young	303	29
3_39_F	Mammary_Gland	female	young	521	55
3_39_F	Spleen	female	young	218	31
3_39_F	Thymus	female	young	307	30
3_39_F	Tongue	female	young	246	21
3_39_F	Trachea	female	young	231	32
3_56_F	Bladder	female	young	163	16
3_56_F	Brain_Myeloid	female	young	272	22
3_56_F	Large_Intestine	female	young	521	50
3_56_F	Mammary_Gland	female	young	308	41
3_57_F	Mammary_Gland	female	young	297	24
3_8_M	Bladder	male	young	288	23
3_8_M	Brain_Myeloid	male	young	523	58
3_8_M	Kidney	male	young	64	4
3_8_M	Large_Intestine	male	young	427	48
3_8_M	Limb_Muscle	male	young	290	32
3_8_M	Lung	male	young	199	24
3_8_M	Spleen	male	young	228	38
3_8_M	Thymus	male	young	143	13
3_8_M	Tongue	male	young	302	42
3_8_M	Trachea	male	young	190	25
3_9_M	Bladder	male	young	308	32
3_9_M	Brain_Myeloid	male	young	600	74
3_9_M	Kidney	male	young	34	5
3_9_M	Large_Intestine	male	young	406	46
3_9_M	Limb_Muscle	male	young	85	8
3_9_M	Lung	male	young	181	21
3_9_M	Spleen	male	young	124	15
3_9_M	Thymus	male	young	301	26
3_9_M	Tongue	male	young	310	28
3_9_M	Trachea	male	young	239	20
18_45_M	Bladder	male	old	196	21
18_45_M	Brain_Myeloid	male	old	1076	119
18_45_M	Kidney	male	old	68	10
18_45_M	Large_Intestine	male	old	490	68
18_45_M	Limb_Muscle	male	old	180	16
18_45_M	Lung	male	old	551	54
18_45_M	Spleen	male	old	266	26
18_45_M	Thymus	male	old	262	42
18_45_M	Tongue	male	old	46	4
18_45_M	Trachea	male	old	167	19
18_46_F	Brain_Myeloid	female	old	1093	126
18_46_F	Kidney	female	old	178	22
18_46_F	Large_Intestine	female	old	519	58
18_46_F	Limb_Muscle	female	old	523	77
18_46_F	Lung	female	old	463	65
18_46_F	Mammary_Gland	female	old	280	39
18_46_F	Thymus	female	old	273	20
18_46_F	Tongue	female	old	302	34
18_46_F	Trachea	female	old	174	24
18_47_F	Bladder	female	old	199	25
18_47_F	Brain_Myeloid	female	old	1054	123
18_47_F	Kidney	female	old	209	20
18_47_F	Large_Intestine	female	old	402	53
18_47_F	Limb_Muscle	female	old	444	40
18_47_F	Lung	female	old	373	41
18_47_F	Mammary_Gland	female	old	295	28
18_47_F	Spleen	female	old	246	15
18_47_F	Thymus	female	old	258	28
18_47_F	Tongue	female	old	256	37
18_47_F	Trachea	female	old	183	28
21_48_F	Mammary_Gland	female	old	208	14
21_54_F	Mammary_Gland	female	old	239	27
21_55_F	Mammary_Gland	female	old	214	24
24_59_M	Bladder	male	old	151	20
24_59_M	Brain_Myeloid	male	old	923	89
24_59_M	Kidney	male	old	167	16
24_59_M	Large_Intestine	male	old	428	46
24_59_M	Limb_Muscle	male	old	234	24
24_59_M	Lung	male	old	396	42
24_59_M	Spleen	male	old	133	26
24_59_M	Thymus	male	old	242	25
24_59_M	Tongue	male	old	275	30
24_59_M	Trachea	male	old	173	28
24_60_M	Bladder	male	old	4	2
24_60_M	Brain_Myeloid	male	old	1045	106
24_60_M	Kidney	male	old	136	6
24_60_M	Large_Intestine	male	old	283	34
24_60_M	Limb_Muscle	male	old	293	40
24_60_M	Lung	male	old	437	35
24_60_M	Spleen	male	old	250	28
24_60_M	Thymus	male	old	111	4
24_60_M	Tongue	male	old	307	38
24_60_M	Trachea	male	old	217	23
24_61_M	Bladder	male	old	41	6
24_61_M	Brain_Myeloid	male	old	778	99
24_61_M	Kidney	male	old	147	21
24_61_M	Large_Intestine	male	old	354	30
24_61_M	Limb_Muscle	male	old	304	30
24_61_M	Lung	male	old	468	50
24_61_M	Spleen	male	old	133	16
24_61_M	Thymus	male	old	206	24
24_61_M	Tongue	male	old	311	35
24_61_M	Trachea	male	old	164	18
3_11_M	Kidney	male	young		131
3_11_M	Large_Intestine	male	young		306
3_11_M	Limb_Muscle	male	young		74
3_11_M	Lung	male	young		120
3_11_M	Spleen	male	young		269
3_11_M	Thymus	male	young		192
3_38_F	Bladder	female	young		64
3_38_F	Brain_Myeloid	female	young		1091
3_38_F	Kidney	female	young		107
3_38_F	Large_Intestine	female	young		520
3_38_F	Limb_Muscle	female	young		323
3_38_F	Lung	female	young		375
3_38_F	Mammary_Gland	female	young		648
3_38_F	Spleen	female	young		237
3_38_F	Thymus	female	young		303
3_38_F	Tongue	female	young		136
3_38_F	Trachea	female	young		251
18_53_M	Bladder	male	old		251
18_53_M	Brain_Myeloid	male	old		761
18_53_M	Kidney	male	old		119
18_53_M	Large_Intestine	male	old		514
18_53_M	Limb_Muscle	male	old		219
18_53_M	Lung	male	old		370
18_53_M	Spleen	male	old		286
18_53_M	Thymus	male	old		283
18_53_M	Tongue	male	old		220
18_53_M	Trachea	male	old		63
24_58_M	Bladder	male	old		207
24_58_M	Brain_Myeloid	male	old		1199
24_58_M	Kidney	male	old		132
24_58_M	Large_Intestine	male	old		529
24_58_M	Limb_Muscle	male	old		300
24_58_M	Lung	male	old		409
24_58_M	Spleen	male	old		276
24_58_M	Thymus	male	old		288
24_58_M	Tongue	male	old		333
24_58_M	Trachea	male	old		224
3_10_M	Pancreas	male	young		347
3_10_M	Skin	male	young		210
3_39_F	Pancreas	female	young		324
3_39_F	Skin	female	young		148
3_56_F	Liver	female	young		82
3_57_F	Liver	female	young		79
3_8_M	Pancreas	male	young		402
3_8_M	Skin	male	young		175
3_9_M	Liver	male	young		145
3_9_M	Skin	male	young		150
18_45_M	Liver	male	old		261
18_45_M	Pancreas	male	old		369
18_45_M	Skin	male	old		93
18_46_F	Liver	female	old		425
18_46_F	Skin	female	old		194
18_47_F	Pancreas	female	old		386
18_47_F	Skin	female	old		312
24_59_M	Liver	male	old		340
24_59_M	Skin	male	old		218
24_60_M	Pancreas	male	old		469
24_60_M	Skin	male	old		126
24_61_M	Pancreas	male	old		417
24_61_M	Skin	male	old		134
3_11_M	Liver	male	young		387
3_11_M	Skin	male	young		112
3_38_F	Pancreas	female	young		352
3_38_F	Skin	female	young		177
18_53_M	Liver	male	old		349
18_53_M	Skin	male	old		84
24_58_M	Liver	male	old		434
24_58_M	Skin	male	old		90
