## Supplemental Table 3 for "Predicting murine age across tissues and cell types using single cell transcriptome data"

### Sheet: Hyperparameters tested
Hyperparameter	B-cell clock	cross-tissue clock
Learning Rate	0.05, 0.1	0.05, 0.1
Maximum Tree Depth	3, 4, 5, 6	3, 4, 5, 6, 7, 8
Subsampling of Cells (per tree)	0.4, 0.6, 0.8, 1	0.4, 0.6, 0.8, 1
Subsampling of Genes (per tree)	0.4, 0.6, 0.8, 1	0.4, 0.6, 0.8, 1
Iterations	100, 150, 200, 300, 500, 750, 1000	200, 400, 600, 800, 1000, 1200, 2000
Minimum Child Weight	1	1, 10, 100, 1000
